# *O*-mannose glycosylations influence E-cadherin functional interactions

**DOI:** 10.1101/2025.08.05.668670

**Authors:** Shaoshuai Xie, Katarina Madunić, Omar G. Rosas Bringas, Weihua Tian, Sergey Y. Vakhrushev, Hjalmar Permentier, Peter Horvatovich, Adnan Halim, John LaCava

**Affiliations:** European Research Institute for the Biology of Ageing, University Medical Center Groningen, 9713 AV Groningen, NL; National Glycoengineering Research Center, Shandong University, 266237 Qingdao, CN; Department of Cellular and Molecular Medicine, Faculty of Health Sciences, Copenhagen Center for Glycomics, University of Copenhagen, DK-2200 Copenhagen, DK; Laboratory of Cellular and Structural Biology, The Rockefeller University, NY 10065, US; Department of Biotechnology and Biomedicine, Section for Medical Biotechnology, Technical University of Denmark, DK-2800 Kgs. Lyngby, DK; Department of Analytical Biochemistry, Groningen Research Institute of Pharmacy, University of Groningen, 9713 GZ Groningen, NL

**Keywords:** E-cadherin, *O* -Mannose glycosylation, TMTC enzymes, affinity proteomics

## Abstract

Cadherins are plasma membrane proteins that play critical roles in maintaining cell-cell adhesion and modulating cell signaling during development. Their functions are mediated by extracellular cadherin (EC) domains, which facilitate adhesive interactions and enable the formation of *cis-* and *trans* assemblies at adherens junctions and desmosomes. EC domains adopt a characteristic immunoglobulin-like fold composed of seven *β*-strands (A-G) and are modified by *N* -linked and *O* -linked glycosylations, including *O* -linked mannose monosaccharides (*O* -Man) on conserved serine and threonine residues of B- and G-strands. *O* -Man glycosylations on EC domains are catalyzed by the TMTC1-4 enzymes, with different TMTC enzymes modifying B- or G-strands. Given the site-specific deposition of *O* -Man glycans by dedicated enzymes and the central role of EC domains in cadherins’ functions, we hypothesized that these PTMs may fine-tune cellular adhesion and otherwise contribute to diverse physical interactions that involve cadherins. To test these hypotheses, we assayed for changes in protein-protein interactions formed with epithelial (E)-cadherin in model cells where *O* -Man were genetically ablated. Herein, we report *O* -Man-dependent E-cadherin (CDH1) protein interactions, revealed by affinity proteomics, and we orthogonally validate an altered association between CDH1 and CDH3 (P-cadherin). We show different interactomic changes associated with *O* -Man ablation on B- vs. G-strands, highlighting the importance of these PTMs in CDH1-associated interaction. These findings provide new insights into how *O* -Man regulates CDH1-dependent protein complexes.
