## Supplemental Tables 1-5 for "*O*-mannose glycosylations influence E-cadherin functional interactions"

### Sheet: Legend
Supplemental tables descriptions
Table S1	CRISPR/Cas9 gRNA targets, PCR primers, and gRNA plasmid constructs
Table S2	Genotyping of BG1 gene modified clones through Sanger sequencing
Table S3	Extractant Compositions for the Second round 24-Condition IP Screening
Table S4	Extractant Compositions for the Second round 32-Condition IP Screening in Figure 1
Table S5	CDH1 interactors identified in this study compared to literature data

### Sheet: Table S1
	Table S1 – CRISPR/Cas9 gRNA targets, PCR primers, and gRNA plasmid constructs
	Gene name (HGNC)	gRNA Sequence*	Targeted exon**	gRNA plasmid ID	Primer seqeuence for IDAA assay and PCR		Addgene #	Reference
					Forward	Reverse
	TMTC1	GACCTGCCAGTCATAGCACAGGG	6	Gh160	GGTGACTGAACGCTTACAGAATG	AGATGGTGGCTAAGTTCCGC	106824	Narimatsu et al. (PMID: 29315387)
	TMTC2	GCCTGAACCATGCCATTGGAGGG	2	Gh161	CTCCATGGACGCACATTTTC	TGGCTGAGTAGCCTCTTGTAG	106825	Narimatsu et al. (PMID: 29315387)
	TMTC3	ACTGCTGGACAGTTTCTCCGTGG	5	Gh162	GAATCATTAGGCAGCTTGG	CCTGGTGAATACTGGAAGTTGG	106815	Narimatsu et al. (PMID: 29315387)
	TMTC4	GCTGCGTGCAAAACACACAATGG	1	Gh163	TGCAGAAACGGTCCTACCAG	ACTGAGACACAGTTGGGCAG	106816	Narimatsu et al. (PMID: 29315387)
	* PAM sequences are underlined
	** The targeted exon is assigned based on information from UniprotKB/Swiss-Prot

### Sheet: Table S2
	Table S2 – Genotyping of BG1 gene modified clones through Sanger sequencing
	Name of the cell line in this study	Genetic modifications	Clone ID	Parental line	Targeted gene(s)	InDels	Alignment	Reference
	BG1WT	N/A	N/A	N/A	N/A	N/A	N/A
	BG1CDH1::HA	Knock-in HA tag at the C-terminus of E-cadherin (CDH1)	#1D4	BG1WT	CDH1	N/A	N/A
	BG1CDH1::HA/KO:TMTC2	BG1 CHD1-HA TMTC2 KO	#D1	BG1CDH1::HA	KO TMTC2
					WT		GCCTGAACCATGCCATTGGAGGG
					KO	+1bp	GCCTGAACCATGCCATTTGGAGGG
	BG1CDH1::HA/KO:TMTC3	BG1 CHD1-HA TMTC3 KO	#A9	BG1CDH1::HA	KO TMTC3
					WT		ACTGCTGGACAGTTTCTCCGTGG
					KO	+1bp	ACTGCTGGACAGTTTCTTCCGTGG
	BG1CDH1::HA/KO:TMTC2/3	BG1 CHD1-HA TMTC2/TMTC3 KO	#D3	BG1CDH1::HA	KO TMTC2
					WT		GCCTGAACCATGCCATTGGAGGG
					KO	+1bp	GCCTGAACCATGCCATTTGGAGGG
					KO TMTC3
					WT		ACTGCTGGACAGTTTCTCCGTGG
					KO	-2bp	ACTGCTGGACAGTTTCTCCGTGG
	BG1CDH1::HA/KO:TMTC1-4	BG1 CHD1-HA TMTC1/TMTC2/TMTC3/TMTC4 KO	#D8	BG1CDH1::HA	KO TMTC1
					WT		GACCTGCCAGTCATAGCACAGGG
					KO	+1bp	GACCTGCCAGTCATAGCCACAGGG
					KO TMTC2
					WT		GCCTGAACCATGCCATTGGAGGG
					KO	-1bp	GCCTGAACCATGCCATTGGAGGG
					KO TMTC3
					WT		ACTGCTGGACAGTTTCTCCGTGG
					KO	+1bp	ACTGCTGGACAGTTTCTTCCGTGG
					KO TMTC4
					WT		GCTGCGTGCAAAACACACAATGG
					KO	+1bp	GCTGCGTGCAAAACACAACAATGG

### Sheet: Table S3
	Table S3 – Extractant Compositions for the Second round 24-Condition IP Screening
	NO.	Buffer	pH	Detergent	Adductive
	1	20mM HEPES	7.4	1% (v/v) TritX 100	150mM NaCl
	2	20mM HEPES	7.4	1% (v/v) TritX 100	250mM NaCl
	3	20mM HEPES	7.4	1% (v/v) TritX 100	250mM NaCl/4mM CaCl2
	4	20mM HEPES	7.4	1% (v/v) TritX 100	500mM NaCl
	5	20mM HEPES	7.4	0.5% (v/v) TritX 100, 0.1% (v/v) Tween20	250mM NaCl, 2mM MgCl2, 20mM KAc, 4mM CaCl2
	6	20mM HEPES	7.4	0.1% (v/v) Tween20	150mM NaCl
	7	20mM HEPES	7.4	0.1% (v/v) Tween20	250mM NaCl
	8	20mM HEPES	7.4	0.1% (v/v) Tween20	250mM NaC/4mM CaCl2
	9	20mM HEPES	7.4	20mM CHAPS	150mM NaCl
	10	20mM HEPES	7.4	20mM CHAPS	250mM NaCl
	11	20mM HEPES	7.4	20mM CHAPS	250mM NaCl, 2mM Mg, 20mM KAc, 4mM CaCl2
	12	40mM Tris-HCl	8	1% (v/v) TritX 100	150mM KAcet
	13	40mM Tris-HCl	8	1% (v/v) TritX 100	250mM KAcet
	14	40mM Tris-HCl	8	1% (v/v) TritX 100	500mM KAcet
	15	40mM Tris-HCl	8	0.1% (v/v) brij-58	150mM NaCl
	16	40mM Tris-HCl	8	0.1% (v/v) brij-59	250mM NaCl
	17	40mM Tris-HCl	8	0.1% (v/v) brij-60	250mM NaCl, 2mM MgCl2, 20mM KAcet, 4mM CaCl2
	18	40mM Tris-HCl	8	20mM CHAPS	150mM NaCl
	19	40mM Tris-HCl	8	20mM CHAPS	250mM NaCl
	20	40mM Tris-HCl	8	20mM CHAPS	250mM NaCl, 4mM CaCl2
	21	40mM Tris-HCl	8	0.5% (v/v) TRIT X100, 0.1% (v/v)Tween20	250mM NaCl, 2mM MgCl2, 20mM KAc, 4mM CaCl2
	22	10mM PIPES	6.8	0.5% (v/v) TritX100	250mM NaCl
	23	10mM PIPES	6.8	0.5% (v/v) TritX100	150mM NaCl
	24	10mM PIPES	6.8	0.5% (v/v) TritX100	150mM KAcet
	NOTE: the detergets listed were included during extraction and omitted during washes;
	everything else was used as listed during extraction and washing steps.

### Sheet: Table S4
	Table S4 – Extractant Compositions for the Second round 32-Condition IP Screening in Figure 1
	NO.	Buffer	PH	Detergent	Concentration	Salt	Calcium
	1	20mM HEPES	7.4	1% (v/v) TritX 100	250mM	NaCl	1mM
	2	20mM HEPES	7.4	1% (v/v) TritX 100	500mM	KAcet	1mM
	3	20mM HEPES	7.4	1% (v/v) TritX 100	250mM	KAcet	No
	4	20mM HEPES	7.4	1% (v/v) TritX 100	500mM	NaCl	No
	5	40mM Tris-HCl	8	1% (v/v) TritX 100	250mM	NaCl	No
	6	40mM Tris-HCl	8	1% (v/v) TritX 100	500mM	KAcet	No
	7	40mM Tris-HCl	8	1% (v/v) TritX 100	250mM	KAcet	1mM
	8	40mM Tris-HCl	8	1% (v/v) TritX 100	500mM	NaCl	1mM
	9	20mM HEPES	7.4	20mM CHAPS	250mM	NaCl	No
	10	20mM HEPES	7.4	20mM CHAPS	500mM	KAcet	No
	11	20mM HEPES	7.4	20mM CHAPS	250mM	KAcet	1mM
	12	20mM HEPES	7.4	20mM CHAPS	500mM	NaCl	1mM
	13	40mM Tris-HCl	8	20mM CHAPS	250mM	NaCl	1mM
	14	40mM Tris-HCl	8	20mM CHAPS	500mM	KAcet	1mM
	15	40mM Tris-HCl	8	20mM CHAPS	250mM	KAcet	No
	16	40mM Tris-HCl	8	20mM CHAPS	500mM	NaCl	No
	17	20mM HEPES	7.4	1% (w/v) DDM	250mM	NaCl	1mM
	18	20mM HEPES	7.4	1% (w/v) DDM	500mM	KAcet	1mM
	19	20mM HEPES	7.4	1% (w/v) DDM	250mM	KAcet	No
	20	20mM HEPES	7.4	1% (w/v) DDM	500mM	NaCl	No
	21	40mM Tris-HCl	8	1% (w/v) DDM	250mM	NaCl	No
	22	40mM Tris-HCl	8	1% (w/v) DDM	500mM	KAcet	No
	23	40mM Tris-HCl	8	1% (w/v) DDM	250mM	KAcet	1mM
	24	40mM Tris-HCl	8	1% (w/v) DDM	500mM	NaCl	1mM
	25	20mM HEPES	7.4	1% (w/v) C12E8	250mM	NaCl	No
	26	20mM HEPES	7.4	1% (w/v) C12E8	500mM	KAcet	No
	27	20mM HEPES	7.4	1% (w/v) C12E8	250mM	KAcet	1mM
	28	20mM HEPES	7.4	1% (w/v) C12E8	500mM	NaCl	1mM
	29	40mM Tris-HCl	8	1% (w/v) C12E8	250mM	NaCl	1mM
	30	40mM Tris-HCl	8	1% (w/v) C12E8	500mM	KAcet	1mM
	31	40mM Tris-HCl	8	1% (w/v) C12E8	250mM	KAcet	No
	32	40mM Tris-HCl	8	1% (w/v) C12E8	500mM	NaCl	No
	NOTE: the detergets listed were included during extraction and omitted during washes;
	everything else was used as listed during extraction and washing steps.
	Condition advanced from pre-screen

### Sheet: Table S5
Interactors	Identified in	Hit counts in I-DIRT experiment in this experiment
ARVCF	This study, Guo et al. 2016, and Shafraz et al. 2020	6
CDH1	This study, Guo et al. 2016, and Shafraz et al. 2020	6
CTNNB1	This study, Guo et al. 2016, and Shafraz et al. 2020	6
HSPA5	This study, Guo et al. 2016, and Shafraz et al. 2020	6
PKP4	This study, Guo et al. 2016, and Shafraz et al. 2020	6
SLC3A2	This study, Guo et al. 2016, and Shafraz et al. 2020	6
DSG2	This study, Guo et al. 2016, and Shafraz et al. 2020	5
LDHA	This study, Guo et al. 2016, and Shafraz et al. 2020	5
ANXA1	This study, Guo et al. 2016, and Shafraz et al. 2020	4
EEF2	This study, Guo et al. 2016, and Shafraz et al. 2020	4
FLNA	This study, Guo et al. 2016, and Shafraz et al. 2020	4
JUP	This study, Guo et al. 2016, and Shafraz et al. 2020	4
CTNNA1	This study, Guo et al. 2016, and Shafraz et al. 2020	3
DSC3	This study, Guo et al. 2016, and Shafraz et al. 2020	3
KIAA1217	This study, Guo et al. 2016, and Shafraz et al. 2020	3
NUP214	This study, Guo et al. 2016, and Shafraz et al. 2020	3
PKM	This study, Guo et al. 2016, and Shafraz et al. 2020	3
EEF1G	This study, Guo et al. 2016, and Shafraz et al. 2020	2
HNRNPK	This study, Guo et al. 2016, and Shafraz et al. 2020	2
PFN1	This study, Guo et al. 2016, and Shafraz et al. 2020	2
RPL6	This study, Guo et al. 2016, and Shafraz et al. 2020	2
RUVBL1	This study, Guo et al. 2016, and Shafraz et al. 2020	2
ANK3	This study, Guo et al. 2016, and Shafraz et al. 2020	1
ANXA2	This study, Guo et al. 2016, and Shafraz et al. 2020	1
CLINT1	This study, Guo et al. 2016, and Shafraz et al. 2020	1
DDX3X	This study, Guo et al. 2016, and Shafraz et al. 2020	1
HSPA8	This study, Guo et al. 2016, and Shafraz et al. 2020	1
CAT	This study, and Shafraz et al. 2020	6
DSG1	This study, and Shafraz et al. 2020	6
ATP1A1	This study, and Shafraz et al. 2020	5
BLMH	This study, and Shafraz et al. 2020	5
KRT17	This study, and Shafraz et al. 2020	5
KRT80	This study, and Shafraz et al. 2020	5
CDH3	This study, and Shafraz et al. 2020	4
CLTC	This study, and Shafraz et al. 2020	4
LMNA	This study, and Shafraz et al. 2020	4
PDIA4	This study, and Shafraz et al. 2020	4
RPS11	This study, and Shafraz et al. 2020	4
SLC16A1	This study, and Shafraz et al. 2020	4
TMTC3	This study, and Shafraz et al. 2020	4
ASAH1	This study, and Shafraz et al. 2020	3
CLCC1	This study, and Shafraz et al. 2020	3
HSP90B1	This study, and Shafraz et al. 2020	3
P4HB	This study, and Shafraz et al. 2020	3
UBAP2L	This study, and Shafraz et al. 2020	3
ACTN4	This study, and Shafraz et al. 2020	2
CALR	This study, and Shafraz et al. 2020	2
EPCAM	This study, and Shafraz et al. 2020	2
HADHA	This study, and Shafraz et al. 2020	2
HNRNPA2B1	This study, and Shafraz et al. 2020	2
PGK1	This study, and Shafraz et al. 2020	2
RAB7A	This study, and Shafraz et al. 2020	2
RPS9	This study, and Shafraz et al. 2020	2
RPSA	This study, and Shafraz et al. 2020	2
SFPQ	This study, and Shafraz et al. 2020	2
ATP5F1B	This study, and Shafraz et al. 2020	1
DSP	This study, and Shafraz et al. 2020	1
GANAB	This study, and Shafraz et al. 2020	1
HSPA9	This study, and Shafraz et al. 2020	1
KRT19	This study, and Shafraz et al. 2020	1
KRT7	This study, and Shafraz et al. 2020	1
KRT78	This study, and Shafraz et al. 2020	1
NUDT21	This study, and Shafraz et al. 2020	1
PDIA3	This study, and Shafraz et al. 2020	1
PDIA6	This study, and Shafraz et al. 2020	1
PPIB	This study, and Shafraz et al. 2020	1
RAE1	This study, and Shafraz et al. 2020	1
RBM14	This study, and Shafraz et al. 2020	1
RPL13	This study, and Shafraz et al. 2020	1
RPL9	This study, and Shafraz et al. 2020	1
RPS8	This study, and Shafraz et al. 2020	1
SF1	This study, and Shafraz et al. 2020	1
SQSTM1	This study, and Shafraz et al. 2020	1
TPI1	This study, and Shafraz et al. 2020	1
VDAC1	This study, and Shafraz et al. 2020	1
ALDOA	This study, and Guo et al. 2016	3
FASN	This study, and Guo et al. 2016	3
SBSN	This study, and Guo et al. 2016	3
PRDX1	This study, and Guo et al. 2016	2
RPL7A	This study, and Guo et al. 2016	2
RPS27A	This study, and Guo et al. 2016	2
IGF2R	This study, and Guo et al. 2016	1
POF1B	This study, and Guo et al. 2016	1
AZGP1	This study	6
HBA1	This study	6
KRT77	This study	6
LTF	This study	6
S100A8	This study	6
SPINT1	This study	6
TGM3	This study	6
FLG	This study	5
TGM1	This study	5
ATAD3B	This study	4
CALML5	This study	4
HSP90AA1	This study	4
LDHB	This study	4
SERPINB12	This study	4
SF3B1	This study	4
CSTA	This study	3
DSC1	This study	3
EPPK1	This study	3
KHSRP	This study	3
KRT4	This study	3
LGALS7	This study	3
RUVBL2	This study	3
S100A7	This study	3
SERPINB3	This study	3
TIAL1	This study	3
TRIM21	This study	3
FLG2	This study	2
HADHB	This study	2
HNRNPC	This study	2
KPRP	This study	2
KRT23	This study	2
PRPF8	This study	2
RPL27	This study	2
RPL7	This study	2
RPS13	This study	2
RPS3	This study	2
SNRNP200	This study	2
TUBB3	This study	2
ALB	This study	1
AMY1A	This study	1
CPA4	This study	1
FABP5	This study	1
FIP1L1	This study	1
GAPDH	This study	1
GGCT	This study	1
HBB	This study	1
HNRNPD	This study	1
HNRNPUL1	This study	1
HSPA1B	This study	1
ILF3	This study	1
IMMT	This study	1
IMPDH2	This study	1
LCN1	This study	1
LRPPRC	This study	1
NCL	This study	1
NCSTN	This study	1
NUP98	This study	1
PHB	This study	1
PHGDH	This study	1
PRKDC	This study	1
RAB5C	This study	1
RPS3A	This study	1
RPS7	This study	1
S100A9	This study	1
SLC25A13	This study	1
TIA1	This study	1
